# Inhibition governs preference encoding in medial prefrontal cortex pyramidal neurons during a binary social choice in mice

**DOI:** 10.1101/2025.11.16.688668

**Authors:** Renad Jabarin, Paritosh Jaiswal, Shai Netser, Shlomo Wagner

## Abstract

Social decision-making requires the brain to evaluate competing options and select appropriate actions. The medial prefrontal cortex (mPFC) is implicated in social cognition and value-based decision-making, yet how it encodes the relative value of competing social choices remains unclear. Here, we used fiber photometry, optogenetics, and projection-specific recordings in mice performing four binary social discrimination tasks to examine how mPFC pyramidal neurons encode social choice. We found that these neurons showed marked inhibition during bouts toward the preferred stimulus. This inhibition was specific to transitional bouts, when animals switched between stimuli, and was absent during repeated, non-transitional bouts. Negative calcium transients predicted subsequent investigation of the preferred stimulus, indicating a functional role in guiding choice. Importantly, this inhibition encoded relative stimulus value rather than identity. Optogenetic activation of mPFC pyramidal neurons during investigation induced immediate avoidance, yet paradoxically promoted persistent re-engagement with the same option through repetitive non-transitional bouts. Projection-specific recordings further revealed differential recruitment of mPFC neurons targeting the nucleus accumbens and basolateral amygdala across tasks. Together, these findings identify inhibition of mPFC pyramidal neurons as a neural signature of stimulus preference, revealing a principle by which the mPFC dynamically guides social choice.
