## Supplementary material for "Inhibition governs preference encoding in medial prefrontal cortex pyramidal neurons during a binary social choice in mice": An Excel file containing optogenetic stimulation parameters and data retention rate.

### Sheet: Sheet1
Tables S3. Optogenetic stimulation parameters and data retentio
Table S3A.
Parameter Optimization Timeline
Dates of experiments	Pulse Width	Frequency	Power	Irradiance at 200 µm	Irradiance at 500 µm	Outcome
	(ms)	(Hz)	(mW)	(mW/mm2)	(mW/mm2)
July 22-28	10	10	8.23	8.83	2.24	Initial testing, no adverse effects.
July 29 - Aug 10	10	10	8.23-5.3	5.68	1.44	Seizures observed, power progressively reduced.
Aug 10 - Aug 24	7	10	4.65m	4.99	1.26	Pulse width reduced, seizures minimized.
A. Timeline of stimulation parameter optimization. Initial photo-stimulation protocols induced seizure-like behavior in a subset of animals, attributed to high ChR2 expression levels in the mPFC. Parameters were systematically optimized by reducing light power and subsequently shortening pulse duration while maintaining 10 Hz frequency, without going under the minimal light intensity needed for C…
Table S3B.
Voltage-to-Power Calibration
Voltage (V)	Light Power (mW)	Irradiance at 200µm (mW/mm²)	Irradiance at 500µm (mW/mm²)
0.8	2.9	3.11	0.79
0.9	4.65	4.99	1.26
1	6.86	7.36	1.86
1.1	7.07	7.58	1.92
1.18	8.23	8.83	2.24
B. Voltage-to-power calibration and irradiance values for the 473 nm laser system.
Table S3C.
Summary of Experimental Sessions and Data Retention
Metric	Value
Total sessions (all tasks)	240
Sessions per animal	16
Sessions with optogenetic stimulation	150
Sessions excluded due to severe seizures	12
Final dataset (stimulation sessions)	138
Data retention rate	0.92
C. Summary of experimental sessions and data retention across all animals. Each animal completed 16 sessions (240 total), of which 10 sessions per animal involved optogenetic stimulation (150 total). Sessions in which severe seizures prevented completion of behavioral testing were excluded from analysis (12 sessions, 8% of stimulation sessions), yielding a 92% data retention rate (138 out of 150 …
